# Endoplasmic Reticulum Associated Lipolysis Regulates Hepatic Fat Synthesis and Turnover

**DOI:** 10.64898/2026.05.08.723884

**Authors:** Jihong Lian, Russell Watts, Randal Nelson, John P. Kennelly, Aducio Thiesen, Ariel D. Quiroga, Donna Vine, Robin D. Clugston, René L. Jacobs, Richard Lehner

## Abstract

Metabolic Dysfunction-Associated Steatotic Liver Disease (MASLD) is characterized and initiated by the excessive accumulation of triacylglycerols (TG) and cholesteryl esters (CE) in the liver. Hepatic TG and CE synthesis, lipolysis and transport are tightly regulated by nutritional status, and disruption of this homeostasis contributes to MASLD pathogenesis. We have found that an endoplasmic reticulum-localized arylacetamide deacetylase (AADAC) catalyzes hepatic TG/CE turnover, and suppresses SREBP- and LXR-regulated lipogenesis and fatty acid esterification. Consequently, AADAC deficiency in mice leads to increased hepatic lipid synthesis, exacerbated steatosis, and impaired whole-body metabolism during Western-type diet feeding. These findings implicate AADAC as an important regulator of hepatic neutral lipid metabolism, linking endoplasmic reticulum cholesteryl ester hydrolysis as a modulator of lipid synthesis, and suggest its potential role in limiting MASLD pathogenesis under conditions of chronic overnutrition.
