## Supplementary material for "Endoplasmic Reticulum Associated Lipolysis Regulates Hepatic Fat Synthesis and Turnover": Table S1

### Sheet: Table S1A
Table S1A. Microarray analysis: DEGs in the intestinal mucosa of fasted AADAC KO mice compared to WT mice
Transcript	Fa_KO	Fa_WT	logFC	CI.L	CI.R	t	P.Value	adj.P.Val	Gene
17397923	3.78074	9.61044	-5.82969	-6.25434	-5.40504	-28.3453	7.37e-20	2.49e-15	Aadac
17465037	4.02127	6.52704	-2.50577	-2.92357	-2.08797	-12.3833	7.24e-12	1.22e-07	---
17308999	5.22567	7.11905	-1.89338	-2.26529	-1.52148	-10.5117	2e-10	2.26e-06	Rps3a2
17289787	10.2901	9.22768	1.06242	0.845519	1.27932	10.1136	4.28e-10	3.61e-06	Rps3a3;Rps3a1
17284517	2.66121	5.96341	-3.30219	-4.04829	-2.5561	-9.13851	2.97e-09	2.01e-05	Ighv1-14
17406383	8.02412	8.62959	-0.605465	-0.753032	-0.457897	-8.47159	1.2e-08	6.76e-05	Arfip1
17465201	7.63128	7.05097	0.580311	0.408765	0.751856	6.98469	3.33e-07	0.00160968	Ndufa5
17463478	6.16239	7.26199	-1.0996	-1.44476	-0.754434	-6.57769	8.71e-07	0.00367812	BC064078
17483098	7.65135	5.52736	2.12399	1.44705	2.80093	6.4784	1.1e-06	0.00414478	Gdpd3
17465212	10.2083	9.53997	0.668362	0.443289	0.893434	6.13133	2.55e-06	0.00862414	Wasl
17284617	6.53629	2.69995	3.83634	2.52861	5.14407	6.05711	3.06e-06	0.00939513	Ighv1-62;Ighv1-64
17533413	8.51718	7.91698	0.6002	0.392507	0.807893	5.96678	3.81e-06	0.0100358	Rpl3;Rpl3-ps1
17417699	7.29694	6.17409	1.12285	0.733979	1.51172	5.96187	3.86e-06	0.0100358	Gm12840
17284654	6.93899	4.17647	2.76252	1.7945	3.73055	5.89229	4.58e-06	0.0110547	Ighv1-80
17503531	6.87234	4.04943	2.82292	1.81771	3.82812	5.79841	5.77e-06	0.0130016	Rps13;Rps13-ps1
17483772	8.77367	8.17817	0.595499	0.376835	0.814163	5.62302	8.91e-06	0.0184023	Sec23ip
17445044	6.91809	7.53884	-0.620754	-0.849762	-0.391746	-5.59674	9.51e-06	0.0184023	B3glct
17303453	4.3661	3.91855	0.447556	0.282083	0.613028	5.58455	9.8e-06	0.0184023	4930452B06Rik
17269434	5.86457	5.34709	0.517479	0.324575	0.710383	5.53883	1.1e-05	0.0193983	LOC102635801;Gm14206
17227297	7.81572	8.38448	-0.568752	-0.781453	-0.356052	-5.52104	1.15e-05	0.0193983	Timm17a
17332695	5.94872	6.53636	-0.587642	-0.810615	-0.36467	-5.44161	1.4e-05	0.0225225	Tiam2
17463520	5.10895	4.05787	1.05109	0.649491	1.45268	5.404	1.54e-05	0.0227503	Clec1b
17465044	7.75469	8.46852	-0.713826	-0.986705	-0.440947	-5.40119	1.55e-05	0.0227503	Tspan12
17269074	5.99729	6.98465	-0.98736	-1.36762	-0.607101	-5.36119	1.71e-05	0.0236459	Krt12
17429632	8.42368	9.14069	-0.717017	-0.994052	-0.439982	-5.34394	1.79e-05	0.0236459	Mfsd2a
17467379	4.10525	6.3178	-2.21255	-3.06857	-1.35654	-5.33677	1.82e-05	0.0236459	Igkv9-123
17426198	5.72699	6.35872	-0.631736	-0.879732	-0.38374	-5.25964	2.21e-05	0.0276286	Hdhd3
17325874	4.45787	3.88681	0.571059	0.345182	0.796936	5.22007	2.44e-05	0.0292264	Cd200r4
17529901	8.65701	9.0481	-0.391091	-0.546117	-0.236064	-5.20881	2.51e-05	0.0292264	Slc25a36
17316770	4.35595	3.69107	0.664882	0.399703	0.930061	5.17692	2.72e-05	0.0304749	Gm26854
17284564	4.52554	1.91601	2.60953	1.56648	3.65257	5.16565	2.8e-05	0.0304749	Ighv1-47
17406921	4.20353	5.14602	-0.942489	-1.32166	-0.563319	-5.13226	3.04e-05	0.0321109	Gm22935
17253215	8.92289	9.50793	-0.585046	-0.821746	-0.348347	-5.1034	3.27e-05	0.0334851	Slc6a4
17284652	6.08904	2.5068	3.58225	2.12245	5.04204	5.06674	3.59e-05	0.0356457	Ighv1-78
17268995	5.04261	5.74463	-0.702016	-0.988883	-0.415148	-5.0528	3.71e-05	0.0358665	Krt222
17230780	7.27917	7.68889	-0.409723	-0.578394	-0.241051	-5.01551	4.08e-05	0.0383098	Iars2
17303183	6.51773	6.10001	0.417725	0.243034	0.592415	4.93727	4.97e-05	0.0454166	Gm3629
17284650	7.24809	4.15616	3.09193	1.79165	4.3922	4.90976	5.33e-05	0.0462558	Ighv1-77
17427331	4.59532	5.65298	-1.05766	-1.50386	-0.611465	-4.89426	5.54e-05	0.0462558	Cyp2j13
17535045	3.64145	2.9617	0.679751	0.392969	0.966533	4.894	5.55e-05	0.0462558	Gm14718
17507605	7.29969	7.79402	-0.494329	-0.703079	-0.28558	-4.88941	5.61e-05	0.0462558	Gas6
17303333	4.61599	3.864	0.751987	0.433271	1.0707	4.87162	5.87e-05	0.0472324	Gm3755
17255949	7.37118	7.94376	-0.572576	-0.816839	-0.328314	-4.83998	6.36e-05	0.0499787	Ppp1r1b

### Sheet: Table S1B
Table S1B. Microarray analysis: DEGs in the intestinal mucosa of 2-hour refed AADAC KO mice compared to WT mice
Transcript	RF_KO	RF_WT	logFC	CI.L	CI.R	t	P.Value	adj.P.Val	Gene
17397923	3.73345	9.49256	-5.75912	-6.164	-5.35423	-29.3689	3.24e-20	1.09e-15	Aadac
17284517	2.57153	7.08029	-4.50875	-5.22013	-3.79738	-13.0866	2.29e-12	3.86e-08	Ighv1-14
17465037	4.28946	6.76484	-2.47539	-2.87375	-2.07703	-12.8302	3.46e-12	3.9e-08	---
17289787	9.98456	8.95417	1.03039	0.823588	1.2372	10.2875	3.06e-10	2.59e-06	Rps3a3;Rps3a1
17308999	5.45521	7.00332	-1.54811	-1.9027	-1.19351	-9.0143	3.84e-09	2.29e-05	Rps3a2
17464626	9.02764	8.09446	0.933184	0.717198	1.14917	8.92092	4.65e-09	2.29e-05	Pon3
17415764	5.83092	4.61101	1.2199	0.937296	1.50251	8.91266	4.73e-09	2.29e-05	LOC102643030
17465212	10.3242	9.44711	0.877093	0.662495	1.09169	8.43889	1.29e-08	5.44e-05	Wasl
17465201	7.75622	7.16093	0.595293	0.431731	0.758856	7.51474	9.86e-08	0.000370129	Ndufa5
17464400	5.31323	6.06364	-0.750415	-0.9583	-0.542531	-7.45325	1.13e-07	0.00038298	Rep15
17463520	5.11292	3.76702	1.3459	0.962998	1.72881	7.2575	1.77e-07	0.000544595	Clec1b
17417699	7.26625	6.02983	1.23642	0.865644	1.60719	6.8853	4.21e-07	0.00118479	Gm12840
17459312	5.27184	7.93121	-2.65938	-3.46238	-1.85637	-6.83801	4.7e-07	0.00122212	Igkv11-125
17426198	5.77883	6.54397	-0.765139	-1.00159	-0.528683	-6.68124	6.81e-07	0.00164319	Hdhd3
17284617	7.14921	3.21473	3.93447	2.6876	5.18134	6.51526	1.01e-06	0.00219263	Ighv1-62;Ighv1-64
17406383	8.25092	8.69414	-0.443212	-0.583912	-0.302512	-6.50405	1.04e-06	0.00219263	Arfip1
17472235	10.0218	9.5439	0.477896	0.322889	0.632903	6.36572	1.45e-06	0.00287617	Eps8
17490721	7.483	7.99985	-0.516852	-0.68587	-0.347834	-6.31393	1.64e-06	0.00307766	Trpm4
17471431	4.29105	3.24021	1.05084	0.703821	1.39786	6.25244	1.9e-06	0.00338291	Klrb1a
17330427	5.35462	5.8585	-0.503875	-0.679736	-0.328015	-5.91591	4.32e-06	0.00730192	Upk1b
17426206	7.41265	8.22143	-0.808782	-1.09656	-0.521001	-5.80278	5.71e-06	0.00903808	Alad
17445044	6.72591	7.33828	-0.612363	-0.830714	-0.394013	-5.79057	5.88e-06	0.00903808	B3glct
17415380	5.84242	4.81237	1.03005	0.66132	1.39878	5.76786	6.22e-06	0.00914356	Mtap
17222777	6.46191	7.54357	-1.08166	-1.48009	-0.683233	-5.60543	9.31e-06	0.0131039	Slc40a1
17464367	6.51698	7.02847	-0.511491	-0.702007	-0.320975	-5.54335	1.09e-05	0.0146799	Ppfibp1
17415028	7.57169	7.07067	0.50102	0.31188	0.690161	5.46938	1.31e-05	0.0169731	Snapc3
17332695	6.10062	6.65912	-0.558494	-0.77109	-0.345898	-5.42412	1.46e-05	0.0182889	Tiam2
17285797	3.04571	2.53786	0.507852	0.313564	0.702141	5.39705	1.56e-05	0.0182889	Vmn1r218
17470187	5.92516	5.39572	0.529448	0.326768	0.732127	5.39361	1.58e-05	0.0182889	Zfp9
17284445	6.19525	8.67748	-2.48223	-3.43447	-1.52999	-5.38223	1.62e-05	0.0182889	Ighv3-2
17284437	4.46648	5.99845	-1.53197	-2.1259	-0.938039	-5.32576	1.87e-05	0.019359	Ighv3-1
17296625	4.18212	3.77522	0.406893	0.249017	0.564769	5.32145	1.89e-05	0.019359	Gm10413;Gm3012
17296682	4.18212	3.77522	0.406893	0.249017	0.564769	5.32145	1.89e-05	0.019359	Gm3012;Gm10413
17533413	8.26054	7.75209	0.508448	0.31042	0.706475	5.30135	1.99e-05	0.019498	Rpl3;Rpl3-ps1
17321179	4.46368	3.84955	0.614128	0.374659	0.853596	5.29513	2.02e-05	0.019498	Olfr288
17365410	4.48311	5.17524	-0.692129	-0.962633	-0.421626	-5.28301	2.08e-05	0.0195416	Cyp17a1
17463478	6.21785	7.05663	-0.838774	-1.16788	-0.509672	-5.26236	2.19e-05	0.019786	BC064078
17413352	7.11669	7.57058	-0.453891	-0.632178	-0.275604	-5.25651	2.22e-05	0.019786	Car9
17372916	3.46343	4.23114	-0.767714	-1.07116	-0.464267	-5.22376	2.42e-05	0.0209313	Olfr1192-ps1
17456281	7.93979	7.36426	0.575528	0.343817	0.80724	5.12844	3.07e-05	0.0259369	Gm26809
17406247	8.51494	7.9429	0.572035	0.340838	0.803233	5.10865	3.23e-05	0.0265319	Lrat
17303804	7.47768	8.02065	-0.542969	-0.762788	-0.32315	-5.10006	3.3e-05	0.0265319	Anxa7
17460685	6.41325	6.83863	-0.425378	-0.600024	-0.250731	-5.029	3.94e-05	0.0309999	Tpra1
17400121	4.80215	5.50829	-0.706133	-0.99826	-0.414007	-4.99094	4.34e-05	0.0333499	Gm15234
17400545	11.2209	10.7083	0.51264	0.299539	0.725742	4.96698	4.61e-05	0.033889	Hist2h2aa2;Hist2h2aa1
17408017	11.2209	10.7083	0.51264	0.299539	0.725742	4.96698	4.61e-05	0.033889	Hist2h2aa1;Hist2h2aa2
17456285	5.95775	6.41914	-0.461386	-0.653964	-0.268808	-4.9468	4.85e-05	0.034903	Lsm8
17316559	4.89381	4.42689	0.466919	0.270498	0.66334	4.90817	5.35e-05	0.0376802	Gm10384
17457297	5.69515	6.22091	-0.525758	-0.747998	-0.303519	-4.88463	5.68e-05	0.0391749	1810058I24Rik
17463833	5.59659	5.11133	0.485259	0.278998	0.69152	4.85762	6.08e-05	0.0410328	H2afj
17284512	7.36243	4.24777	3.11466	1.78777	4.44154	4.84667	6.25e-05	0.0410328	Ighv1-9
17251639	7.35698	6.90314	0.453839	0.260199	0.647479	4.83918	6.37e-05	0.0410328	Gm17305
17280571	5.62845	5.15513	0.473326	0.271209	0.675444	4.83529	6.44e-05	0.0410328	Gpr22
17344694	5.8335	6.32303	-0.489533	-0.699544	-0.279522	-4.81289	6.81e-05	0.042548	Gm10499;Gm8909
17284490	8.88497	6.48436	2.40061	1.36933	3.43188	4.80633	6.92e-05	0.042548	Ighv6-3
17284420	6.4854	4.62446	1.86095	1.0584	2.66349	4.78773	7.26e-05	0.0438	Igh-VX24;Ighv5-16
17458692	8.90083	8.53019	0.370646	0.21056	0.530733	4.78047	7.39e-05	0.0438	Chn2
17405955	3.32734	5.3754	-2.04807	-2.93412	-1.16201	-4.77252	7.54e-05	0.0439526	Serpini2
17234347	6.52494	7.01205	-0.487104	-0.698837	-0.275371	-4.75006	7.99e-05	0.0452	Upb1
17459383	6.17871	8.04708	-1.86837	-2.68087	-1.05587	-4.74796	8.03e-05	0.0452135	Igkv6-17
17513995	6.5798	6.10261	0.477198	0.268544	0.685853	4.72212	8.57e-05	0.0468	Acta1
17532923	5.735	6.08126	-0.346261	-0.497682	-0.19484	-4.72155	8.58e-05	0.0467825	Wdr45
17545199	4.62573	4.08019	0.545541	0.306022	0.78506	4.70277	9e-05	0.0482801	Lrch2
17278200	6.24338	6.73412	-0.490744	-0.706489	-0.275	-4.69658	9.14e-05	0.0482801	Ifi27
17463909	8.57696	8.00702	0.569938	0.318576	0.821299	4.68161	9.5e-05	0.0492414	Mgst1
17490953	6.85773	6.24289	0.614839	0.3433	0.886378	4.67515	9.65e-05	0.0492414	---
17400862	10.6064	9.90612	0.700271	0.390709	1.00983	4.67072	9.76e-05	0.0492414	Hmgcs2

### Sheet: Table S1C
Table S1C. GO biological process terms enriched in upregulated DEGs in the intestinal mucosa of fasted AADAC KO mice compared to WT mice
ID	Description	GeneRatio	BgRatio	RichFactor	FoldEnrichment	zScore	pvalue	p.adjust	qvalue	geneID	Count
GO:0016064	immunoglobulin mediated immune response	5/17	279/28928	0.0179211	30.4955	12.0046	4.53126e-07	3.40288e-05	2.27711e-05	Ighv1-47/Ighv1-80/Ighv1-77/Ighv1-78/Ighv1-64	5
GO:0019724	B cell mediated immunity	5/17	283/28928	0.0176678	30.0644	11.9145	4.86125e-07	3.40288e-05	2.27711e-05	Ighv1-47/Ighv1-80/Ighv1-77/Ighv1-78/Ighv1-64	5
GO:0002449	lymphocyte mediated immunity	5/17	496/28928	0.0100806	17.1537	8.79941	7.57948e-06	0.000353709	0.000236693	Ighv1-47/Ighv1-80/Ighv1-77/Ighv1-78/Ighv1-64	5
GO:0002181	cytoplasmic translation	3/17	171/28928	0.0175439	29.8535	9.17632	0.000129847	0.00454466	0.00304116	Rpl3/Rps3a1/Rps13	3

### Sheet: Table S1D
Table S1D. GO biological process terms enriched in downregulated DEGs in the intestinal mucosa of fasted AADAC KO mice compared to WT mice
ID	Description	GeneRatio	BgRatio	RichFactor	FoldEnrichment	zScore	pvalue	p.adjust	qvalue	geneID	Count
GO:0043010	camera-type eye development	4/16	423/28928	0.00945626	17.0969	7.84558	7.1364e-05	0.00869543	0.00460341	Krt12/Mfsd2a/Tspan12/B3glct	4
GO:0001654	eye development	4/16	473/28928	0.00845666	15.2896	7.37132	0.000109891	0.00869543	0.00460341	Krt12/Mfsd2a/Tspan12/B3glct	4
GO:0150063	visual system development	4/16	476/28928	0.00840336	15.1933	7.34518	0.000112601	0.00869543	0.00460341	Krt12/Mfsd2a/Tspan12/B3glct	4
GO:0048880	sensory system development	4/16	483/28928	0.00828157	14.9731	7.2851	0.000119115	0.00869543	0.00460341	Krt12/Mfsd2a/Tspan12/B3glct	4
GO:0050890	cognition	3/16	401/28928	0.0074813	13.5262	5.94204	0.00129457	0.0441018	0.0233477	Mfsd2a/Slc6a4/Ppp1r1b	3
GO:0009410	response to xenobiotic stimulus	3/16	498/28928	0.0060241	10.8916	5.23798	0.00240318	0.0476329	0.0252171	Cyp2j13/Slc6a4/Gas6	3

### Sheet: Table S1E
Table S1E. KEGG pathways enriched in upregulated DEGs in the intestinal mucosa of fasted AADAC KO mice compared to WT mice
category	subcategory	ID	Description	GeneRatio	BgRatio	RichFactor	FoldEnrichment	zScore	pvalue	p.adjust	qvalue	geneID	Count
Genetic Information Processing	Translation	mmu03010	Ribosome	3/8	331/10650	0.00906344	12.0657	5.60741	0.00148318	0.0182683	0.0168261	Rpl3/Rps3a1/Rps13	3
Human Diseases	Infectious disease: viral	mmu05171	Coronavirus disease - COVID-19	3/8	334/10650	0.00898204	11.9573	5.57841	0.00152236	0.0182683	0.0168261	Rpl3/Rps3a1/Rps13	3

### Sheet: Table S1F
Table S1F. GO biological process terms enriched in upregulated DEGs in the intestinal mucosa of 2-hour refed AADAC KO mice compared to WT mice
ID	Description	GeneRatio	BgRatio	RichFactor	FoldEnrichment	zScore	pvalue	p.adjust	qvalue	geneID	Count
GO:0002449	lymphocyte mediated immunity	6/26	496/28928	0.0120968	13.4591	8.39454	4.24099e-06	0.000626638	0.000438621	Klrb1a/Igh-VX24/Ighv5-16/Ighv6-3/Ighv1-9/Ighv1-64	6
GO:0016064	immunoglobulin mediated immune response	5/26	279/28928	0.0179211	19.9393	9.53425	4.48624e-06	0.000626638	0.000438621	Igh-VX24/Ighv5-16/Ighv6-3/Ighv1-9/Ighv1-64	5
GO:0019724	B cell mediated immunity	5/26	283/28928	0.0176678	19.6575	9.46013	4.80797e-06	0.000626638	0.000438621	Igh-VX24/Ighv5-16/Ighv6-3/Ighv1-9/Ighv1-64	5
GO:0006790	sulfur compound metabolic process	3/26	352/28928	0.00852273	9.48252	4.80253	0.00377373	0.0970294	0.0679167	Mgst1/Hmgcs2/Mtap	3
GO:0007015	actin filament organization	3/26	476/28928	0.00630252	7.01228	3.96699	0.00868944	0.0970294	0.0679167	Acta1/Eps8/Wasl	3
GO:0009410	response to xenobiotic stimulus	3/26	498/28928	0.0060241	6.7025	3.85005	0.00982473	0.0970294	0.0679167	Mgst1/Hmgcs2/Pon3	3

### Sheet: Table S1G
Table S1G. GO biological process terms enriched in downregulated DEGs in the intestinal mucosa of 2-hour refed AADAC KO mice compared to WT mice
ID	Description	GeneRatio	BgRatio	RichFactor	FoldEnrichment	zScore	pvalue	p.adjust	qvalue	geneID	Count
GO:0009306	protein secretion	4/23	443/28928	0.00902935	11.3566	6.19639	0.000381387	0.0678963	0.0382616	B3glct/Anxa7/Trpm4/Arfip1	4
GO:0035592	establishment of protein localization to extracellular region	4/23	446/28928	0.00896861	11.2802	6.1718	0.00039124	0.0678963	0.0382616	B3glct/Anxa7/Trpm4/Arfip1	4
GO:0071692	protein localization to extracellular region	4/23	452/28928	0.00884956	11.1304	6.12332	0.000411493	0.0678963	0.0382616	B3glct/Anxa7/Trpm4/Arfip1	4
GO:0051260	protein homooligomerization	3/23	210/28928	0.0142857	17.9677	6.96121	0.000599986	0.0703507	0.0396448	Alad/Trpm4/Upb1	3
GO:0051259	protein complex oligomerization	3/23	286/28928	0.0104895	13.1931	5.84552	0.00146269	0.0703507	0.0396448	Alad/Trpm4/Upb1	3
GO:0050708	regulation of protein secretion	3/23	341/28928	0.00879765	11.0652	5.27403	0.00241378	0.0703507	0.0396448	Anxa7/Trpm4/Arfip1	3
